# Hippo pathway and Bonus control developmental cell fate decisions in the *Drosophila* eye

**DOI:** 10.1101/2021.09.05.458934

**Authors:** Heya Zhao, Kenneth H. Moberg, Alexey Veraksa

## Abstract

The canonical function of the Hippo signaling pathway is regulation of organ growth. How this pathway controls cell fate determination is less well understood. Here, we uncover a function of the Hippo pathway in developmental cell fate decisions in the *Drosophila* eye-antennal disc exerted through the interaction of Yorkie (Yki) with the transcriptional regulator Bonus (Bon), an ortholog of mammalian Transcriptional Intermediary Factor 1/tripartite motif (TIF1/TRIM) family proteins. Instead of controlling tissue growth, Yki and Bon promote epidermal and antennal fates at the expense of the eye fate. Proteomic, transcriptomic, and genetic analyses reveal that Yki and Bon control these cell fate decisions by recruiting transcriptional and post-transcriptional co-regulators, and by activating epidermal differentiation genes and repressing Notch target genes. Our work expands the range of functions and regulatory mechanisms under Hippo pathway control.
