## Supplemental Table 2 for "Hippo pathway and Bonus control developmental cell fate decisions in the *Drosophila* eye"

### Sheet: Bon_SBP_S2_SAINT
Bait	Gene ID	Symbol	Spectral counts	SpecSum	NumRep	Ctrl counts	SAINT score		* Gene ID and Symbol are updated to FlyBase version FB2020_04, released Aug 18, 2020
Bon_SBP	FBgn0023097	bon	1187|1595	2782	2	0|0|7	1
Bon_SBP	FBgn0004838	Hrb27C	109|180	289	2	1|2|4	1
Bon_SBP	FBgn0261954	east	104|103	207	2	0|2|0	1
Bon_SBP	FBgn0039776	PH4alphaEFB	46|38	84	2	0|1|0	1
Bon_SBP	FBgn0264493	rdx	25|40	65	2	0|0|0	1
Bon_SBP	FBgn0033459	CG12744	12|17	29	2	0|0|0	1
Bon_SBP	FBgn0003612	Su(var)2-10	9|11	20	2	0|0|0	1
Bon_SBP	FBgn0261573	CoRest	7|11	18	2	0|0|0	1
Bon_SBP	FBgn0286818	Pdi	34|55	89	2	0|26|0	0.999
Bon_SBP	FBgn0263993	CG43736	9|7	16	2	0|0|0	0.999
Bon_SBP	FBgn0015805	HDAC1	8|11	19	2	0|1|1	0.9965
Bon_SBP	FBgn0024987	ssx	8|9	17	2	0|1|1	0.9935
Bon_SBP	FBgn0004903	Rb97D	7|7	14	2	0|0|0	0.9925
Bon_SBP	FBgn0034970	yki	9|9	18	2	0|2|0	0.989
Bon_SBP	FBgn0259175	ome	7|5	12	2	0|0|0	0.9885
Bon_SBP	FBgn0029133	REG	11|7	18	2	0|2|1	0.9825
Bon_SBP	FBgn0001230	Hsp68	17|18	35	2	0|2|9	0.9805
Bon_SBP	FBgn0260439	Pp2A-29B	9|7	16	2	0|3|0	0.9805
Bon_SBP	FBgn0030944	CG6617	8|5	13	2	0|0|1	0.966
Bon_SBP	FBgn0011640	lark	10|6	16	2	0|0|3	0.964
Bon_SBP	FBgn0039555	mRpS22	4|3	7	2	0|0|0	0.8995
Bon_SBP	FBgn0285926	Imp	15|9	24	2	1|3|3	0.899
Bon_SBP	FBgn0032168	CG13126	3|3	6	2	0|0|0	0.8695
Bon_SBP	FBgn0035016	CG4612	3|3	6	2	0|0|0	0.8645
Bon_SBP	FBgn0038046	CG5641	5|5	10	2	0|0|3	0.856
Bon_SBP	FBgn0051357	CG31357	5|4	9	2	0|0|2	0.8555
Bon_SBP	FBgn0264922	smt3	5|8	13	2	0|3|2	0.8295
Bon_SBP	FBgn0261596	RpS24	7|3	10	2	0|0|3	0.7825
Bon_SBP	FBgn0029979	mahe	5|9	14	2	0|1|4	0.769
Bon_SBP	FBgn0052056	scramb1	3|2	5	2	0|0|0	0.7535
Bon_SBP	FBgn0001217	Hsc70-2	6|3	9	2	0|1|1	0.7445
Bon_SBP	FBgn0034259	P32	3|6	9	2	0|3|0	0.74
Bon_SBP	FBgn0031483	CG9641	9|2	11	2	0|0|0	0.738
Bon_SBP	FBgn0038233	HtrA2	3|2	5	2	0|0|0	0.7175
Bon_SBP	FBgn0035640	mad2	5|2	7	2	0|0|2	0.68
Bon_SBP	FBgn0022985	qkr58E-2	11|9	20	2	0|2|8	0.6685
Bon_SBP	FBgn0040308	Jafrac2	4|2	6	2	0|2|0	0.6535
Bon_SBP	FBgn0031093	CG9581	2|3	5	2	0|1|0	0.644
Bon_SBP	FBgn0022986	qkr58E-1	3|2	5	2	0|1|0	0.643
Bon_SBP	FBgn0038271	UQCR-C1	7|2	9	2	0|1|1	0.625
Bon_SBP	FBgn0259139	glo	9|7	16	2	0|5|3	0.6155
Bon_SBP	FBgn0266599	Hsc70-4	180|185	365	2	20|84|113	0.59
Bon_SBP	FBgn0015245	Hsp60A	82|30	112	2	2|20|18	0.5855
Bon_SBP	FBgn0029093	cathD	11|4	15	2	0|1|5	0.567
Bon_SBP	FBgn0259937	Nop60B	4|2	6	2	0|1|1	0.5595
Bon_SBP	FBgn0019936	RpS20	5|4	9	2	0|0|5	0.553
Bon_SBP	FBgn0285951	mRpS34	2|1	3	2	0|0|0	0.5135
Bon_SBP	FBgn0002590	RpS5a	2|1	3	2	0|0|0	0.5105
Bon_SBP	FBgn0266672	Sec8	0|43	43	2	0|1|6	0.5
Bon_SBP	FBgn0283500	Sac1	10|0	10	2	0|0|1	0.4995
Bon_SBP	FBgn0086768	Pcmt	15|0	15	2	1|3|4	0.499
Bon_SBP	FBgn0284243	betaTub56D	75|5	80	2	6|26|6	0.497
Bon_SBP	FBgn0038826	Syp	2|9	11	2	0|0|5	0.4955
Bon_SBP	FBgn0052528	parvin	3|1	4	2	0|1|0	0.49
Bon_SBP	FBgn0042083	Mccc2	87|14	101	2	12|18|27	0.4895
Bon_SBP	FBgn0267385	PyK	18|0	18	2	0|14|0	0.4895
Bon_SBP	FBgn0003360	sesB	10|0	10	2	0|0|2	0.485
Bon_SBP	FBgn0003884	alphaTub84B	32|0	32	2	0|0|0	0.4835
Bon_SBP	FBgn0000042	Act5C	25|0	25	2	0|0|0	0.479
Bon_SBP	FBgn0010551	Phb2	6|0	6	2	0|1|0	0.479
Bon_SBP	FBgn0003256	rl	3|1	4	2	0|1|0	0.479
Bon_SBP	FBgn0004363	porin	13|0	13	2	0|8|2	0.478
Bon_SBP	FBgn0024556	mEFTu1	6|0	6	2	0|0|3	0.472
Bon_SBP	FBgn0010198	RpS15Aa	9|2	11	2	1|3|2	0.4695
Bon_SBP	FBgn0283472	S6k	6|0	6	2	0|3|0	0.465
Bon_SBP	FBgn0015797	Rab6	6|0	6	2	0|2|0	0.4645
Bon_SBP	FBgn0004889	tws	5|0	5	2	0|0|0	0.463
Bon_SBP	FBgn0024754	Flo1	5|0	5	2	0|1|0	0.4625
Bon_SBP	FBgn0264078	Flo2	6|0	6	2	0|0|0	0.46
Bon_SBP	FBgn0010217	ATPsynbeta	20|6	26	2	4|11|3	0.458
Bon_SBP	FBgn0261565	Lmpt	5|0	5	2	0|0|0	0.4575
Bon_SBP	FBgn0003676	CCT1	22|5	27	2	2|13|5	0.4555
Bon_SBP	FBgn0011725	twin	1|3	4	2	0|0|0	0.454
Bon_SBP	FBgn0039965	Coa7	6|0	6	2	0|0|0	0.452
Bon_SBP	FBgn0050159	CG30159	2|1	3	2	0|0|1	0.4495
Bon_SBP	FBgn0002031	l(2)37Cc	5|0	5	2	0|0|0	0.4485
Bon_SBP	FBgn0013275	Hsp70Aa	5|0	5	2	0|0|0	0.4485
Bon_SBP	FBgn0036058	CG6707	5|0	5	2	0|0|0	0.446
Bon_SBP	FBgn0020235	ATPsyngamma	9|3	12	2	0|1|6	0.4455
Bon_SBP	FBgn0052423	shep	3|1	4	2	0|0|0	0.444
Bon_SBP	FBgn0026409	Mpcp2	6|0	6	2	0|0|0	0.4415
Bon_SBP	FBgn0037076	ebd2	0|4	4	2	0|0|0	0.4385
Bon_SBP	FBgn0014010	Rab5	6|0	6	2	0|1|3	0.429
Bon_SBP	FBgn0263106	DnaJ-1	7|4	11	2	1|1|4	0.4275
Bon_SBP	FBgn0001215	Hrb98DE	8|2	10	2	0|4|2	0.4275
Bon_SBP	FBgn0004404	RpS14b	12|0	12	2	0|0|0	0.423
Bon_SBP	FBgn0028546	ics	2|2	4	2	0|1|1	0.4225
Bon_SBP	FBgn0025111	Ant2	4|0	4	2	0|0|0	0.422
Bon_SBP	FBgn0035471	Sc2	4|0	4	2	0|0|0	0.42
Bon_SBP	FBgn0013269	Fkbp39	9|0	9	2	0|3|4	0.419
Bon_SBP	FBgn0053864	His1:CG33864	4|0	4	2	0|0|0	0.416
Bon_SBP	FBgn0031092	CG9577	1|2	3	2	0|1|0	0.414
Bon_SBP	FBgn0033160	Dhx15	2|2	4	2	0|0|1	0.412
Bon_SBP	FBgn0264270	Sxl	3|0	3	2	0|0|0	0.4035
Bon_SBP	FBgn0029959	Rab39	4|0	4	2	0|0|0	0.397
Bon_SBP	FBgn0033434	CG1902	3|0	3	2	0|1|0	0.395
Bon_SBP	FBgn0021906	RFeSP	3|0	3	2	0|0|0	0.3905
Bon_SBP	FBgn0013749	Arf102F	3|0	3	2	0|0|0	0.387
Bon_SBP	FBgn0011760	ctp	3|0	3	2	0|0|1	0.3865
Bon_SBP	FBgn0028325	Pdha	3|0	3	2	0|1|0	0.386
Bon_SBP	FBgn0287720	Pen	9|24	33	2	5|9|11	0.385
Bon_SBP	FBgn0261020	wol	3|0	3	2	0|0|0	0.385
Bon_SBP	FBgn0032054	Uba4	3|0	3	2	0|0|0	0.3835
Bon_SBP	FBgn0005649	Rox8	3|0	3	2	0|1|0	0.382
Bon_SBP	FBgn0032015	Ostgamma	3|0	3	2	0|0|0	0.3805
Bon_SBP	FBgn0015795	Rab7	3|0	3	2	0|1|0	0.378
Bon_SBP	FBgn0034277	OstDelta	3|0	3	2	0|0|1	0.3775
Bon_SBP	FBgn0037770	Art4	3|0	3	2	0|0|0	0.377
Bon_SBP	FBgn0037608	mRpL19	3|0	3	2	0|0|0	0.3765
Bon_SBP	FBgn0267976	Tim23	3|0	3	2	0|0|0	0.376
Bon_SBP	FBgn0031145	Ntf-2	4|0	4	2	0|0|0	0.374
Bon_SBP	FBgn0032217	CG4972	3|0	3	2	0|0|0	0.3735
Bon_SBP	FBgn0032635	CG15141	3|0	3	2	0|0|0	0.3735
Bon_SBP	FBgn0039790	CG2246	3|0	3	2	0|0|0	0.3715
Bon_SBP	FBgn0037329	POLDIP2	3|0	3	2	0|0|0	0.369
Bon_SBP	FBgn0028342	ATPsyndelta	3|0	3	2	0|0|0	0.3655
Bon_SBP	FBgn0032397	Tom70	3|0	3	2	0|0|0	0.365
Bon_SBP	FBgn0039788	Rpt6R	5|0	5	2	0|2|2	0.3645
Bon_SBP	FBgn0053882	His2B:CG33882	4|0	4	2	0|0|0	0.3625
Bon_SBP	FBgn0029512	Aos1	3|0	3	2	0|2|0	0.361
Bon_SBP	FBgn0036157	CG7560	0|3	3	2	0|0|0	0.36
Bon_SBP	FBgn0002413	dco	3|0	3	2	0|0|2	0.358
Bon_SBP	FBgn0013954	Fkbp12	5|0	5	2	0|2|3	0.357
Bon_SBP	FBgn0263755	Su(var)3-9	3|0	3	2	0|0|0	0.346
Bon_SBP	FBgn0033907	mRpS16	3|0	3	2	0|0|0	0.3385
Bon_SBP	FBgn0001092	Gapdh2	7|0	7	2	0|7|0	0.3295
Bon_SBP	FBgn0037011	CG4858	2|0	2	2	0|0|0	0.3255
Bon_SBP	FBgn0000617	Taf9	2|0	2	2	0|0|0	0.322
Bon_SBP	FBgn0026573	ADD1	4|0	4	2	0|0|0	0.3205
Bon_SBP	FBgn0013750	Arf51F	2|0	2	2	0|0|0	0.3205
Bon_SBP	FBgn0036990	mRpL15	2|0	2	2	0|0|0	0.32
Bon_SBP	FBgn0033521	CG12896	2|0	2	2	0|0|0	0.3175
Bon_SBP	FBgn0003462	Sod1	2|1	3	2	0|2|0	0.316
Bon_SBP	FBgn0036415	CG7768	2|0	2	2	0|0|0	0.3155
Bon_SBP	FBgn0034242	CG14480	2|0	2	2	0|0|0	0.3145
Bon_SBP	FBgn0032453	CG6180	2|0	2	2	0|1|0	0.314
Bon_SBP	FBgn0260743	GC1	2|0	2	2	0|0|0	0.314
Bon_SBP	FBgn0000083	AnxB9	6|0	6	2	0|6|0	0.3135
Bon_SBP	FBgn0283666	Rap2l	2|0	2	2	0|0|0	0.3135
Bon_SBP	FBgn0033529	CG17765	2|0	2	2	0|0|0	0.313
Bon_SBP	FBgn0043806	CG32032	2|0	2	2	0|0|0	0.312
Bon_SBP	FBgn0024329	Mekk1	5|0	5	2	0|0|4	0.311
Bon_SBP	FBgn0050481	mRpL53	2|0	2	2	0|0|0	0.311
Bon_SBP	FBgn0086134	Prosalpha2	2|0	2	2	0|0|0	0.311
Bon_SBP	FBgn0025394	inc	2|0	2	2	0|0|0	0.307
Bon_SBP	FBgn0016726	RpL29	3|0	3	2	0|0|0	0.3065
Bon_SBP	FBgn0053833	His3:CG33833	2|0	2	2	0|0|0	0.3065
Bon_SBP	FBgn0035524	CG11583	2|0	2	2	0|0|1	0.306
Bon_SBP	FBgn0033205	CG2064	2|0	2	2	0|0|0	0.3025
Bon_SBP	FBgn0011327	Uch-L5	2|0	2	2	0|1|0	0.3015
Bon_SBP	FBgn0026749	Yippee	0|2	2	2	0|0|0	0.2985
Bon_SBP	FBgn0035032	ATPsynF	2|0	2	2	0|0|0	0.298
Bon_SBP	FBgn0034398	CG15098	2|0	2	2	0|1|0	0.2975
Bon_SBP	FBgn0035473	mge	2|0	2	2	0|0|0	0.2975
Bon_SBP	FBgn0030057	Ppt1	2|0	2	2	0|0|0	0.297
Bon_SBP	FBgn0261933	SmD1	0|2	2	2	0|0|0	0.297
Bon_SBP	FBgn0035600	Cyt-c1	2|0	2	2	0|1|0	0.2965
Bon_SBP	FBgn0036318	Wbp2	2|0	2	2	0|0|0	0.294
Bon_SBP	FBgn0040383	CG5254	2|0	2	2	0|0|0	0.294
Bon_SBP	FBgn0032329	Art8	2|0	2	2	0|0|0	0.292
Bon_SBP	FBgn0037008	mTerf3	2|0	2	2	0|0|0	0.2905
Bon_SBP	FBgn0030686	mRpL3	2|0	2	2	0|0|0	0.2895
Bon_SBP	FBgn0032298	CG6724	2|0	2	2	0|1|0	0.2895
Bon_SBP	FBgn0035981	CG4452	2|0	2	2	0|0|0	0.2885
Bon_SBP	FBgn0029687	Vap33	6|0	6	2	0|4|2	0.286
Bon_SBP	FBgn0039635	Pdhb	2|0	2	2	0|0|1	0.286
Bon_SBP	FBgn0261524	lic	6|0	6	2	1|3|2	0.285
Bon_SBP	FBgn0003607	Su(var)205	2|1	3	2	0|2|0	0.284
Bon_SBP	FBgn0033816	CG4679	1|2	3	2	0|1|0	0.2835
Bon_SBP	FBgn0036666	TSG101	2|0	2	2	0|1|0	0.2835
Bon_SBP	FBgn0262515	VhaAC45	2|0	2	2	0|1|0	0.283
Bon_SBP	FBgn0015790	Rab11	4|1	5	2	0|3|1	0.2825
Bon_SBP	FBgn0014009	Rab2	4|1	5	2	0|2|2	0.281
Bon_SBP	FBgn0036728	UQCR-Q	2|0	2	2	0|0|0	0.281
Bon_SBP	FBgn0000229	bsk	2|0	2	2	0|0|0	0.28
Bon_SBP	FBgn0033272	RagC-D	2|0	2	2	0|0|0	0.28
Bon_SBP	FBgn0026196	nop5	4|0	4	2	0|4|0	0.2765
Bon_SBP	FBgn0037626	CG8236	2|0	2	2	0|0|0	0.2765
Bon_SBP	FBgn0014455	Ahcy	2|0	2	2	0|1|0	0.276
Bon_SBP	FBgn0033247	Nup44A	2|0	2	2	0|0|0	0.274
Bon_SBP	FBgn0020369	Rpt6	4|0	4	2	0|1|3	0.273
Bon_SBP	FBgn0037850	CG14695	3|1	4	2	0|2|1	0.2715
Bon_SBP	FBgn0036762	CG7430	3|0	3	2	0|3|0	0.2715
Bon_SBP	FBgn0028688	Rpn7	2|1	3	2	0|0|2	0.2705
Bon_SBP	FBgn0028427	Ilk	2|0	2	2	0|0|0	0.2705
Bon_SBP	FBgn0030975	SdhBL	2|0	2	2	0|0|0	0.266
Bon_SBP	FBgn0033844	bbc	2|0	2	2	0|0|0	0.264
Bon_SBP	FBgn0036505	CG7945	2|1	3	2	0|1|1	0.2635
Bon_SBP	FBgn0260400	elav	0|2	2	2	0|0|0	0.2605
Bon_SBP	FBgn0038424	CG17565	2|0	2	2	0|0|0	0.2485
Bon_SBP	FBgn0014007	Ptp69D	4|0	4	2	0|0|0	0.247
Bon_SBP	FBgn0036334	CG11267	2|0	2	2	0|2|0	0.241
Bon_SBP	FBgn0033101	CG9436	3|0	3	2	0|1|2	0.2385
Bon_SBP	FBgn0283494	Ak2	2|0	2	2	0|2|0	0.2325
Bon_SBP	FBgn0037354	CG12171	2|0	2	2	0|2|0	0.232
Bon_SBP	FBgn0002521	pho	2|0	2	2	0|0|0	0.2295
Bon_SBP	FBgn0030342	CG10347	2|0	2	2	0|1|0	0.224
Bon_SBP	FBgn0013770	Cp1	7|1	8	2	0|4|4	0.2235
Bon_SBP	FBgn0004574	Rop	2|0	2	2	0|1|0	0.2235
Bon_SBP	FBgn0037552	CG7800	2|0	2	2	0|0|0	0.2225
Bon_SBP	FBgn0021768	nudC	2|0	2	2	0|2|0	0.218
Bon_SBP	FBgn0003062	Fib	3|4	7	2	0|1|4	0.217
Bon_SBP	FBgn0267790	rump	0|2	2	2	0|0|1	0.213
Bon_SBP	FBgn0037573	CG7483	2|0	2	2	0|2|0	0.208
Bon_SBP	FBgn0024804	Dbp80	2|0	2	2	0|2|0	0.207
Bon_SBP	FBgn0263006	SERCA	14|0	14	2	0|12|5	0.2025
Bon_SBP	FBgn0036298	nst	2|0	2	2	0|0|0	0.2025
Bon_SBP	FBgn0036568	ATPsynbetaL	2|0	2	2	0|0|0	0.2005
Bon_SBP	FBgn0001124	Got1	2|0	2	2	0|2|0	0.1995
Bon_SBP	FBgn0011211	blw	18|5	23	2	6|10|6	0.1955
Bon_SBP	FBgn0002174	CG5504	5|2	7	2	1|2|3	0.195
Bon_SBP	FBgn0287767	Cndp2	2|0	2	2	0|2|0	0.1865
Bon_SBP	FBgn0004177	mts	2|2	4	2	0|2|1	0.1795
Bon_SBP	FBgn0023175	Prosalpha7	5|0	5	2	0|3|3	0.1775
Bon_SBP	FBgn0014877	Roe1	3|2	5	2	0|3|1	0.1735
Bon_SBP	FBgn0035770	pst	2|0	2	2	0|0|0	0.1735
Bon_SBP	FBgn0005648	Pabp2	2|3	5	2	0|0|4	0.172
Bon_SBP	FBgn0037891	CG5214	4|0	4	2	0|0|5	0.172
Bon_SBP	FBgn0266064	GlyS	2|0	2	2	0|0|0	0.1715
Bon_SBP	FBgn0014028	SdhB	7|0	7	2	1|3|5	0.171
Bon_SBP	FBgn0029858	mldr	0|5	5	2	4|2|0	0.168
Bon_SBP	FBgn0035987	Cpsf5	3|2	5	2	0|1|3	0.166
Bon_SBP	FBgn0261268	Cul3	2|0	2	2	0|0|1	0.1655
Bon_SBP	FBgn0028691	Rpn9	3|2	5	2	0|2|2	0.165
Bon_SBP	FBgn0035571	CG12493	5|6	11	2	0|3|5	0.1635
Bon_SBP	FBgn0250848	26-29-p	3|2	5	2	0|2|2	0.1615
Bon_SBP	FBgn0263979	Caf1-55	4|1	5	2	0|2|3	0.159
Bon_SBP	FBgn0037137	Nopp140	2|0	2	2	0|0|0	0.159
Bon_SBP	FBgn0035165	CG13887	3|0	3	2	0|0|4	0.157
Bon_SBP	FBgn0010348	Arf79F	3|0	3	2	0|4|0	0.1565
Bon_SBP	FBgn0030344	Nrd1	1|2	3	2	0|1|0	0.151
Bon_SBP	FBgn0010417	Taf6	2|0	2	2	1|0|1	0.1505
Bon_SBP	FBgn0031149	Stt3A	2|0	2	2	0|0|0	0.15
Bon_SBP	FBgn0086443	AsnRS	3|0	3	2	0|4|0	0.1465
Bon_SBP	FBgn0026380	Prosbeta3	3|1	4	2	0|1|3	0.145
Bon_SBP	FBgn0025683	CG3164	2|0	2	2	0|0|0	0.1435
Bon_SBP	FBgn0260648	Rrp40	3|0	3	2	1|0|3	0.1355
Bon_SBP	FBgn0003326	sca	0|2	2	2	0|0|0	0.131
Bon_SBP	FBgn0003371	sgg	2|1	3	2	0|0|2	0.129
Bon_SBP	FBgn0035147	Gale	3|0	3	2	0|4|0	0.1275
Bon_SBP	FBgn0000173	ben	2|0	2	2	0|0|3	0.1265
Bon_SBP	FBgn0283521	lola	2|0	2	2	0|0|1	0.1255
Bon_SBP	FBgn0014869	Pglym78	2|0	2	2	0|3|0	0.1215
Bon_SBP	FBgn0036290	CG10638	2|0	2	2	0|3|0	0.118
Bon_SBP	FBgn0015283	Rpn10	3|1	4	2	0|2|2	0.1155
Bon_SBP	FBgn0031310	Vps29	2|0	2	2	0|2|1	0.104
Bon_SBP	FBgn0005777	PpD3	2|0	2	2	0|3|0	0.0915
Bon_SBP	FBgn0000116	Argk	4|0	4	2	0|6|0	0.09
Bon_SBP	FBgn0004654	Pgd	2|0	2	2	0|3|0	0.0895
Bon_SBP	FBgn0010590	Prosbeta1	2|0	2	2	0|1|2	0.0895
Bon_SBP	FBgn0031256	shv	4|2	6	2	0|0|6	0.083
Bon_SBP	FBgn0040066	wds	2|0	2	2	1|0|2	0.0785
Bon_SBP	FBgn0030305	Uba5	2|0	2	2	0|2|1	0.078
Bon_SBP	FBgn0016697	Prosalpha5	4|0	4	2	0|4|2	0.0735
Bon_SBP	FBgn0038519	Prx3	2|2	4	2	0|4|0	0.0715
Bon_SBP	FBgn0037279	CG1129	2|0	2	2	1|1|1	0.0685
Bon_SBP	FBgn0004066	Prosalpha4	4|2	6	2	0|4|2	0.0655
Bon_SBP	FBgn0029897	RpL17	5|2	7	2	0|0|8	0.0645
Bon_SBP	FBgn0039300	RpS27	3|0	3	2	0|2|3	0.056
Bon_SBP	FBgn0011016	SsRbeta	3|0	3	2	0|3|2	0.055
Bon_SBP	FBgn0285937	Rab1	9|0	9	2	0|14|0	0.053
Bon_SBP	FBgn0033928	Arc2	3|0	3	2	0|0|5	0.053
Bon_SBP	FBgn0038924	CG6028	3|0	3	2	0|5|0	0.0475
Bon_SBP	FBgn0027493	AdSS	3|0	3	2	0|5|0	0.0455
Bon_SBP	FBgn0037220	CG14641	2|0	2	2	0|0|4	0.0445
Bon_SBP	FBgn0031980	RpL36A	2|0	2	2	0|0|4	0.044
Bon_SBP	FBgn0029134	Prosbeta5	3|0	3	2	0|1|4	0.0425
Bon_SBP	FBgn0000308	chic	2|0	2	2	0|4|0	0.042
Bon_SBP	FBgn0039735	Nph	2|0	2	2	0|4|0	0.041
Bon_SBP	FBgn0039877	Mccc1	70|7	77	2	29|30|37	0.0375
Bon_SBP	FBgn0028693	Rpn12	3|1	4	2	0|2|3	0.0375
Bon_SBP	FBgn0037643	ScsbetaA	5|1	6	2	1|7|0	0.037
Bon_SBP	FBgn0035083	Tina-1	2|0	2	2	0|2|2	0.037
Bon_SBP	FBgn0266268	FeCH	0|3	3	2	1|1|3	0.036
Bon_SBP	FBgn0027582	CG6230	0|2	2	2	0|0|0	0.0345
Bon_SBP	FBgn0003890	betaTub97EF	0|3	3	2	0|2|3	0.034
Bon_SBP	FBgn0031037	CG14207	6|3	9	2	1|4|5	0.033
Bon_SBP	FBgn0015024	CkIalpha	0|2	2	2	0|1|3	0.0325
Bon_SBP	FBgn0039129	RpS19b	4|2	6	2	2|5|0	0.031
Bon_SBP	FBgn0267791	HnRNP-K	2|1	3	2	0|1|3	0.031
Bon_SBP	FBgn0005671	Vha55	4|0	4	2	0|7|0	0.029
Bon_SBP	FBgn0040075	rept	3|1	4	2	0|2|3	0.029
Bon_SBP	FBgn0030612	CG5599	2|0	2	2	0|0|4	0.029
Bon_SBP	FBgn0012036	Aldh	12|5	17	2	1|15|2	0.0265
Bon_SBP	FBgn0040064	yip2	3|0	3	2	0|6|0	0.024
Bon_SBP	FBgn0023167	SmD3	2|2	4	2	1|2|2	0.023
Bon_SBP	FBgn0033879	Echs1	4|2	6	2	0|5|2	0.0225
Bon_SBP	FBgn0050185	AIMP3	2|0	2	2	1|1|2	0.0215
Bon_SBP	FBgn0004237	Hrb87F	8|4	12	2	1|6|5	0.0205
Bon_SBP	FBgn0283469	Vps4	0|3	3	2	0|6|0	0.0205
Bon_SBP	FBgn0020496	CtBP	4|1	5	2	0|4|3	0.02
Bon_SBP	FBgn0035526	CG1316	3|2	5	2	0|3|3	0.0185
Bon_SBP	FBgn0033473	CG12128	2|0	2	2	0|2|2	0.0175
Bon_SBP	FBgn0262601	SmB	3|2	5	2	1|2|3	0.016
Bon_SBP	FBgn0010438	mtSSB	3|0	3	2	0|3|3	0.015
Bon_SBP	FBgn0004587	B52	7|0	7	2	2|4|5	0.0145
Bon_SBP	FBgn0034138	RpS15	3|2	5	2	0|0|6	0.0145
Bon_SBP	FBgn0041180	Tep4	3|0	3	2	0|6|0	0.0145
Bon_SBP	FBgn0285952	eEF5	2|0	2	2	0|5|0	0.0145
Bon_SBP	FBgn0037930	CG14715	3|1	4	2	1|2|3	0.013
Bon_SBP	FBgn0010213	Sod2	2|1	3	2	1|3|1	0.012
Bon_SBP	FBgn0028686	Rpt3	2|0	2	2	0|1|4	0.012
Bon_SBP	FBgn0000579	Eno	5|0	5	2	0|8|1	0.0115
Bon_SBP	FBgn0001098	Gdh	3|0	3	2	0|6|0	0.0115
Bon_SBP	FBgn0053303	CG33303	5|0	5	2	0|5|4	0.01
Bon_SBP	FBgn0004687	Mlc-c	2|0	2	2	0|4|1	0.01
Bon_SBP	FBgn0261396	Rpn3	6|3	9	2	0|6|4	0.0095
Bon_SBP	FBgn0261552	ps	1|5	6	2	0|4|5	0.008
Bon_SBP	FBgn0264695	Mhc	2|0	2	2	0|0|0	0.0075
Bon_SBP	FBgn0029823	Shmt	5|0	5	2	0|9|0	0.007
Bon_SBP	FBgn0037376	Hat1	3|0	3	2	0|2|4	0.007
Bon_SBP	FBgn0010516	wal	2|0	2	2	0|4|1	0.007
Bon_SBP	FBgn0033699	RpS11	6|1	7	2	2|3|6	0.0065
Bon_SBP	FBgn0037607	CG8036	9|0	9	2	0|15|0	0.0055
Bon_SBP	FBgn0004419	me31B	10|3	13	2	0|0|17	0.005
Bon_SBP	FBgn0027291	Idh3a	4|1	5	2	0|5|3	0.005
Bon_SBP	FBgn0039359	RpL27	5|0	5	2	0|0|10	0.005
Bon_SBP	FBgn0037583	CG9684	3|1	4	2	0|2|5	0.005
Bon_SBP	FBgn0025457	Bub3	4|3	7	2	1|2|5	0.0045
Bon_SBP	FBgn0028690	Rpn5	3|0	3	2	0|4|3	0.004
Bon_SBP	FBgn0086254	Akr1B	2|0	2	2	0|5|0	0.004
Bon_SBP	FBgn0262559	Mdh2	5|1	6	2	0|6|4	0.0035
Bon_SBP	FBgn0037834	Art1	4|1	5	2	0|8|1	0.0035
Bon_SBP	FBgn0262114	RanBPM	3|2	5	2	0|1|6	0.0035
Bon_SBP	FBgn0285948	RpL27A	3|1	4	2	0|1|6	0.0035
Bon_SBP	FBgn0028689	Rpn6	4|0	4	2	0|3|5	0.003
Bon_SBP	FBgn0032404	RpL7-like	2|0	2	2	1|1|3	0.003
Bon_SBP	FBgn0063494	GstE6	2|0	2	2	0|6|0	0.003
Bon_SBP	FBgn0283535	Vha26	2|0	2	2	0|3|3	0.003
Bon_SBP	FBgn0283658	muc	2|0	2	2	0|2|4	0.003
Bon_SBP	FBgn0035872	Cpsf6	0|4	4	2	0|5|3	0.0025
Bon_SBP	FBgn0011768	Fdh	2|0	2	2	0|6|0	0.0025
Bon_SBP	FBgn0031497	SerRS	4|0	4	2	0|10|0	0.002
Bon_SBP	FBgn0037655	Kcmf1	3|1	4	2	0|3|4	0.002
Bon_SBP	FBgn0024509	Sec13	2|1	3	2	0|5|2	0.002
Bon_SBP	FBgn0032216	Usp14	2|0	2	2	0|6|0	0.002
Bon_SBP	FBgn0028694	Rpn11	3|2	5	2	1|2|4	0.0015
Bon_SBP	FBgn0011745	Arp1	2|0	2	2	0|1|5	0.0015
Bon_SBP	FBgn0286786	hoip	0|2	2	2	1|3|2	0.0015
Bon_SBP	FBgn0032987	RpL21	8|9	17	2	3|2|12	0.001
Bon_SBP	FBgn0020255	Ran	8|3	11	2	2|5|7	0.001
Bon_SBP	FBgn0250814	UQCR-C2	9|1	10	2	3|2|12	0.001
Bon_SBP	FBgn0050382	Prosalpha1R	7|2	9	2	3|4|7	0.001
Bon_SBP	FBgn0027338	Kap-alpha3	4|3	7	2	1|4|4	0.001
Bon_SBP	FBgn0000150	awd	2|0	2	2	0|8|0	0.001
Bon_SBP	FBgn0011710	2020-09-01	2|0	2	2	0|0|6	0.001
Bon_SBP	FBgn0265297	pAbp	29|40	69	2	11|22|26	0.0005
Bon_SBP	FBgn0033235	CG8728	4|4	8	2	0|8|2	0.0005
Bon_SBP	FBgn0000064	Ald1	5|0	5	2	0|11|0	0.0005
Bon_SBP	FBgn0025678	CaBP1	4|1	5	2	4|4|2	0.0005
Bon_SBP	FBgn0042138	Apt1	4|1	5	2	2|4|4	0.0005
Bon_SBP	FBgn0031143	CG1532	4|0	4	2	0|10|0	0.0005
Bon_SBP	FBgn0261789	SmD2	2|2	4	2	1|3|4	0.0005
Bon_SBP	FBgn0021765	scu	3|0	3	2	0|5|3	0.0005
Bon_SBP	FBgn0023212	EloB	1|2	3	2	3|2|2	0.0005
Bon_SBP	FBgn0020513	Paics	2|0	2	2	0|7|0	0.0005
Bon_SBP	FBgn0027580	PCB	294|121	415	2	131|245|447	0
Bon_SBP	FBgn0033246	ACC	122|27	149	2	58|83|94	0
Bon_SBP	FBgn0001218	Hsc70-3	69|45	114	2	13|39|54	0
Bon_SBP	FBgn0001220	Hsc70-5	57|39	96	2	14|35|49	0
Bon_SBP	FBgn0002622	RpS3	36|20	56	2	20|39|33	0
Bon_SBP	FBgn0263396	sqd	15|30	45	2	4|15|32	0
Bon_SBP	FBgn0011284	RpS4	22|19	41	2	9|16|36	0
Bon_SBP	FBgn0003261	Rm62	20|19	39	2	16|30|22	0
Bon_SBP	FBgn0000100	RpLP0	16|19	35	2	20|35|79	0
Bon_SBP	FBgn0017545	RpS3A	19|13	32	2	17|51|33	0
Bon_SBP	FBgn0284245	eEF1alpha1	21|9	30	2	8|63|86	0
Bon_SBP	FBgn0003889	betaTub85D	1|28	29	2	9|48|19	0
Bon_SBP	FBgn0039757	RpS7	9|20	29	2	12|38|21	0
Bon_SBP	FBgn0001233	Hsp83	25|3	28	2	3|138|91	0
Bon_SBP	FBgn0003279	RpL4	19|9	28	2	8|16|34	0
Bon_SBP	FBgn0020910	RpL3	17|11	28	2	12|31|44	0
Bon_SBP	FBgn0003942	RpS27A	11|16	27	2	2|17|24	0
Bon_SBP	FBgn0033460	Sec24AB	5|22	27	2	32|85|202	0
Bon_SBP	FBgn0002780	mod	11|15	26	2	8|18|34	0
Bon_SBP	FBgn0262125	Sec23	7|18	25	2	26|33|180	0
Bon_SBP	FBgn0034743	RpS16	12|11	23	2	10|20|15	0
Bon_SBP	FBgn0010412	RpS19a	4|18	22	2	13|28|15	0
Bon_SBP	FBgn0026372	RpL23A	13|8	21	2	11|23|39	0
Bon_SBP	FBgn0000557	eEF1alpha2	16|4	20	2	5|71|156	0
Bon_SBP	FBgn0005593	RpL7	12|7	19	2	2|19|29	0
Bon_SBP	FBgn0010078	RpL23	10|9	19	2	9|10|15	0
Bon_SBP	FBgn0011272	RpL13	12|7	19	2	9|18|24	0
Bon_SBP	FBgn0020238	14-3-3epsilon	13|6	19	2	5|36|13	0
Bon_SBP	FBgn0035608	blanks	10|9	19	2	2|18|37	0
Bon_SBP	FBgn0039713	RpS8	12|7	19	2	7|13|27	0
Bon_SBP	FBgn0003888	betaTub60D	7|11	18	2	6|21|4	0
Bon_SBP	FBgn0027084	LysRS	8|10	18	2	7|13|42	0
Bon_SBP	FBgn0028734	Fmr1	13|5	18	2	6|26|31	0
Bon_SBP	FBgn0285949	RpL31	11|7	18	2	8|14|16	0
Bon_SBP	FBgn0001942	eIF4A	13|4	17	2	0|24|11	0
Bon_SBP	FBgn0003885	alphaTub84D	0|17	17	2	7|29|12	0
Bon_SBP	FBgn0010409	RpL18A	11|6	17	2	5|6|20	0
Bon_SBP	FBgn0013276	Hsp70Ab	0|17	17	2	7|31|16	0
Bon_SBP	FBgn0010411	RpS18	9|7	16	2	6|18|14	0
Bon_SBP	FBgn0036213	RpL10Ab	10|6	16	2	6|11|19	0
Bon_SBP	FBgn0036825	RpL26	9|7	16	2	7|22|25	0
Bon_SBP	FBgn0064225	RpL5	10|6	16	2	4|8|41	0
Bon_SBP	FBgn0004867	RpS2	9|6	15	2	5|9|10	0
Bon_SBP	FBgn0017579	RpL14	9|6	15	2	6|17|23	0
Bon_SBP	FBgn0040309	Jafrac1	11|4	15	2	3|45|2	0
Bon_SBP	FBgn0263594	lost	8|7	15	2	2|12|24	0
Bon_SBP	FBgn0002069	AspRS	8|6	14	2	6|33|21	0
Bon_SBP	FBgn0002593	RpLP1	7|7	14	2	6|9|16	0
Bon_SBP	FBgn0004403	RpS14a	0|14	14	2	11|22|24	0
Bon_SBP	FBgn0010408	RpS9	9|5	14	2	1|10|15	0
Bon_SBP	FBgn0015756	RpL9	7|7	14	2	7|17|16	0
Bon_SBP	FBgn0029176	eEF1gamma	10|4	14	2	5|28|65	0
Bon_SBP	FBgn0033926	Arc1	5|9	14	2	7|18|14	0
Bon_SBP	FBgn0039857	RpL6	9|5	14	2	1|8|13	0
Bon_SBP	FBgn0086472	RpS25	8|6	14	2	2|6|11	0
Bon_SBP	FBgn0031728	Hsp60C	0|13	13	2	4|31|7	0
Bon_SBP	FBgn0261592	RpS6	9|4	13	2	2|9|19	0
Bon_SBP	FBgn0261602	RpL8	8|5	13	2	0|17|22	0
Bon_SBP	FBgn0284436	CCT8	10|3	13	2	0|32|3	0
Bon_SBP	FBgn0000319	Chc	12|0	12	2	4|33|56	0
Bon_SBP	FBgn0004907	14-3-3zeta	10|2	12	2	1|34|7	0
Bon_SBP	FBgn0010265	RpS13	5|7	12	2	0|11|12	0
Bon_SBP	FBgn0014026	RpL7A	10|2	12	2	5|19|20	0
Bon_SBP	FBgn0030086	CCT2	8|4	12	2	0|18|5	0
Bon_SBP	FBgn0033663	ERp60	11|1	12	2	0|36|4	0
Bon_SBP	FBgn0035422	RpL28	9|3	12	2	3|5|16	0
Bon_SBP	FBgn0035499	Chd64	8|4	12	2	1|27|8	0
Bon_SBP	FBgn0261439	SdhA	8|4	12	2	1|10|13	0
Bon_SBP	FBgn0005674	GluProRS	5|6	11	2	15|40|69	0
Bon_SBP	FBgn0010621	CCT5	8|3	11	2	0|19|3	0
Bon_SBP	FBgn0022959	yps	6|5	11	2	3|10|9	0
Bon_SBP	FBgn0033264	Nup50	7|4	11	2	0|5|20	0
Bon_SBP	FBgn0035753	RpL18	5|6	11	2	7|10|12	0
Bon_SBP	FBgn0005533	RpS17	5|5	10	2	2|3|9	0
Bon_SBP	FBgn0011726	tsr	8|2	10	2	1|29|1	0
Bon_SBP	FBgn0027093	ArgRS	5|5	10	2	6|10|27	0
Bon_SBP	FBgn0028697	RpL15	7|3	10	2	0|3|18	0
Bon_SBP	FBgn0261609	eIF2alpha	8|2	10	2	2|8|16	0
Bon_SBP	FBgn0285950	RpL19	10|0	10	2	0|13|36	0
Bon_SBP	FBgn0003517	sta	5|4	9	2	5|13|9	0
Bon_SBP	FBgn0015019	CCT3	8|1	9	2	0|23|4	0
Bon_SBP	FBgn0015288	RpL22	7|2	9	2	5|24|52	0
Bon_SBP	FBgn0025885	Inos	9|0	9	2	0|20|0	0
Bon_SBP	FBgn0027588	GCS2alpha	9|0	9	2	5|12|12	0
Bon_SBP	FBgn0028687	Rpt1	9|0	9	2	0|8|10	0
Bon_SBP	FBgn0033761	CG8778	6|3	9	2	5|3|7	0
Bon_SBP	FBgn0034968	RpL12	6|3	9	2	2|7|8	0
Bon_SBP	FBgn0035720	CG10077	5|4	9	2	4|8|15	0
Bon_SBP	FBgn0038145	Droj2	6|3	9	2	0|5|9	0
Bon_SBP	FBgn0040007	RpL38	4|5	9	2	3|9|3	0
Bon_SBP	FBgn0086710	RpL30	6|3	9	2	6|5|11	0
Bon_SBP	FBgn0263740	eIF2gamma	5|4	9	2	3|2|21	0
Bon_SBP	FBgn0011638	La	4|4	8	2	1|5|11	0
Bon_SBP	FBgn0024733	RpL10	4|4	8	2	4|3|19	0
Bon_SBP	FBgn0028737	eEF1beta	5|3	8	2	1|27|62	0
Bon_SBP	FBgn0029118	ScsbetaG	7|1	8	2	1|11|2	0
Bon_SBP	FBgn0033555	RpS15Ab	2|6	8	2	3|6|3	0
Bon_SBP	FBgn0034401	MetRS	5|3	8	2	13|23|26	0
Bon_SBP	FBgn0037632	CCT7	7|1	8	2	0|17|4	0
Bon_SBP	FBgn0261119	Prp19	5|3	8	2	2|10|7	0
Bon_SBP	FBgn0285947	RpS10b	3|5	8	2	3|5|17	0
Bon_SBP	FBgn0000559	eEF2	7|0	7	2	0|39|4	0
Bon_SBP	FBgn0002579	RpL36	4|3	7	2	1|2|18	0
Bon_SBP	FBgn0004432	Cyp1	6|1	7	2	1|22|3	0
Bon_SBP	FBgn0004915	TfIIB	0|7	7	2	6|5|4	0
Bon_SBP	FBgn0015268	Nap1	5|2	7	2	2|10|7	0
Bon_SBP	FBgn0024238	Fim	7|0	7	2	0|25|0	0
Bon_SBP	FBgn0025352	Mtpbeta	5|2	7	2	2|6|5	0
Bon_SBP	FBgn0027329	CCT6	5|2	7	2	0|20|6	0
Bon_SBP	FBgn0028684	Rpt5	7|0	7	2	0|6|14	0
Bon_SBP	FBgn0030136	RpS28b	3|4	7	2	3|4|5	0
Bon_SBP	FBgn0032643	GCS2beta	7|0	7	2	0|12|16	0
Bon_SBP	FBgn0033912	RpS23	3|4	7	2	2|4|12	0
Bon_SBP	FBgn0036515	AIMP2	4|3	7	2	3|3|7	0
Bon_SBP	FBgn0037351	RpL13A	4|3	7	2	1|3|10	0
Bon_SBP	FBgn0051363	Jupiter	5|2	7	2	3|18|8	0
Bon_SBP	FBgn0004401	Pep	5|1	6	2	3|7|7	0
Bon_SBP	FBgn0010774	Ref1	4|2	6	2	4|6|5	0
Bon_SBP	FBgn0013325	RpL11	5|1	6	2	3|7|14	0
Bon_SBP	FBgn0014163	fax	2|4	6	2	2|6|6	0
Bon_SBP	FBgn0016685	Nlp	4|2	6	2	1|8|3	0
Bon_SBP	FBgn0028700	RfC38	3|3	6	2	1|3|10	0
Bon_SBP	FBgn0031148	Cbs	3|3	6	2	0|11|0	0
Bon_SBP	FBgn0031868	Rat1	4|2	6	2	0|4|7	0
Bon_SBP	FBgn0032518	RpL24	4|2	6	2	2|3|13	0
Bon_SBP	FBgn0037746	CG8478	2|4	6	2	4|5|13	0
Bon_SBP	FBgn0260462	CtsF	2|4	6	2	9|8|5	0
Bon_SBP	FBgn0000045	Act79B	0|5	5	2	7|146|17	0
Bon_SBP	FBgn0002626	RpL32	3|2	5	2	3|2|7	0
Bon_SBP	FBgn0004888	Scsalpha1	4|1	5	2	0|4|13	0
Bon_SBP	FBgn0010173	RpA-70	5|0	5	2	1|9|4	0
Bon_SBP	FBgn0020618	Rack1	5|0	5	2	0|4|17	0
Bon_SBP	FBgn0024182	waw	0|5	5	2	11|6|1	0
Bon_SBP	FBgn0032444	CCT4	5|0	5	2	1|9|2	0
Bon_SBP	FBgn0037328	RpL35A	4|1	5	2	1|4|15	0
Bon_SBP	FBgn0037686	RpL34b	2|3	5	2	1|5|14	0
Bon_SBP	FBgn0038585	Non3	4|1	5	2	1|3|6	0
Bon_SBP	FBgn0041775	tral	3|2	5	2	8|14|13	0
Bon_SBP	FBgn0053503	Cyp12d1-d	0|5	5	2	3|2|16	0
Bon_SBP	FBgn0086356	tum	0|5	5	2	0|3|13	0
Bon_SBP	FBgn0283477	SF2	5|0	5	2	0|4|10	0
Bon_SBP	FBgn0000043	Act42A	0|4	4	2	3|78|7	0
Bon_SBP	FBgn0001258	Ldh	4|0	4	2	1|10|1	0
Bon_SBP	FBgn0002526	LanA	4|0	4	2	1|11|56	0
Bon_SBP	FBgn0015282	Rpt2	4|0	4	2	0|4|7	0
Bon_SBP	FBgn0015834	eIF3i	4|0	4	2	1|6|12	0
Bon_SBP	FBgn0022023	eIF3h	3|1	4	2	0|2|11	0
Bon_SBP	FBgn0027066	Eb1	3|1	4	2	1|13|4	0
Bon_SBP	FBgn0028577	hfp	2|2	4	2	0|5|8	0
Bon_SBP	FBgn0028685	Rpt4	3|1	4	2	0|3|7	0
Bon_SBP	FBgn0028969	deltaCOP	2|2	4	2	0|6|16	0
Bon_SBP	FBgn0030731	Mfe2	4|0	4	2	0|8|6	0
Bon_SBP	FBgn0032363	Dlg5	4|0	4	2	0|3|9	0
Bon_SBP	FBgn0032393	Nfs1	2|2	4	2	1|2|21	0
Bon_SBP	FBgn0032640	Sgt	4|0	4	2	0|10|0	0
Bon_SBP	FBgn0037874	Tctp	3|1	4	2	0|10|2	0
Bon_SBP	FBgn0039697	CG7834	4|0	4	2	0|9|1	0
Bon_SBP	FBgn0040078	pont	2|2	4	2	1|6|6	0
Bon_SBP	FBgn0261458	capt	4|0	4	2	0|25|0	0
Bon_SBP	FBgn0261597	RpS26	2|2	4	2	1|3|6	0
Bon_SBP	FBgn0000084	AnxB10	3|0	3	2	0|12|0	0
Bon_SBP	FBgn0003274	RpLP2	2|1	3	2	1|4|23	0
Bon_SBP	FBgn0003346	RanGAP	2|1	3	2	0|7|6	0
Bon_SBP	FBgn0013726	pnut	2|1	3	2	0|1|14	0
Bon_SBP	FBgn0014868	Ost48	3|0	3	2	0|5|5	0
Bon_SBP	FBgn0020279	lig	2|1	3	2	1|8|8	0
Bon_SBP	FBgn0024352	Stip1	3|0	3	2	0|29|12	0
Bon_SBP	FBgn0028695	Rpn1	3|0	3	2	0|5|16	0
Bon_SBP	FBgn0032198	eEF1delta	3|0	3	2	0|5|42	0
Bon_SBP	FBgn0033886	Rpn13	2|1	3	2	0|5|4	0
Bon_SBP	FBgn0033902	eIF3m	2|1	3	2	0|1|10	0
Bon_SBP	FBgn0034915	eIF6	1|2	3	2	1|4|4	0
Bon_SBP	FBgn0037312	CG11999	3|0	3	2	1|5|7	0
Bon_SBP	FBgn0037610	CG8043	0|3	3	2	3|2|6	0
Bon_SBP	FBgn0039737	CG7920	3|0	3	2	0|9|11	0
Bon_SBP	FBgn0087035	AGO2	1|2	3	2	9|23|36	0
Bon_SBP	FBgn0262126	Sec24CD	3|0	3	2	10|11|18	0
Bon_SBP	FBgn0000253	Cam	1|1	2	2	0|8|7	0
Bon_SBP	FBgn0000454	Dip-B	2|0	2	2	0|11|0	0
Bon_SBP	FBgn0001091	Gapdh1	1|1	2	2	1|7|0	0
Bon_SBP	FBgn0002284	Prosbeta6	2|0	2	2	0|2|7	0
Bon_SBP	FBgn0003124	polo	0|2	2	2	2|4|7	0
Bon_SBP	FBgn0008635	betaCOP	2|0	2	2	0|6|12	0
Bon_SBP	FBgn0010220	Dbp45A	1|1	2	2	0|0|0	0
Bon_SBP	FBgn0010339	128up	1|1	2	2	0|4|21	0
Bon_SBP	FBgn0011570	cpb	2|0	2	2	0|4|5	0
Bon_SBP	FBgn0011704	RnrS	1|1	2	2	0|0|0	0
Bon_SBP	FBgn0013981	His4r	0|2	2	2	8|2|8	0
Bon_SBP	FBgn0015218	eIF4E1	2|0	2	2	0|6|10	0
Bon_SBP	FBgn0023535	arg	2|0	2	2	0|4|3	0
Bon_SBP	FBgn0025582	eIF3e	2|0	2	2	0|3|11	0
Bon_SBP	FBgn0027090	GlnRS	1|1	2	2	4|14|38	0
Bon_SBP	FBgn0027494	RpS10a	1|1	2	2	0|1|3	0
Bon_SBP	FBgn0028479	Mtpalpha	1|1	2	2	6|13|15	0
Bon_SBP	FBgn0028692	Rpn2	2|0	2	2	0|11|12	0
Bon_SBP	FBgn0032244	RfC3	1|1	2	2	3|2|13	0
Bon_SBP	FBgn0033351	AIMP1	0|2	2	2	0|2|6	0
Bon_SBP	FBgn0033482	CG1371	2|0	2	2	0|0|7	0
Bon_SBP	FBgn0033548	CG7637	1|1	2	2	0|0|0	0
Bon_SBP	FBgn0034345	CG5174	2|0	2	2	0|9|0	0
Bon_SBP	FBgn0035630	CG10576	2|0	2	2	0|14|0	0
Bon_SBP	FBgn0036277	CG10418	1|1	2	2	0|1|0	0
Bon_SBP	FBgn0036763	TrpRS-m	1|1	2	2	0|1|9	0
Bon_SBP	FBgn0036891	CG9372	1|1	2	2	2|1|1	0
Bon_SBP	FBgn0037094	CG7611	1|1	2	2	0|0|2	0
Bon_SBP	FBgn0037621	M1BP	1|1	2	2	1|0|0	0
Bon_SBP	FBgn0037913	fabp	2|0	2	2	0|11|0	0
Bon_SBP	FBgn0038307	mRpS10	1|1	2	2	0|0|0	0
Bon_SBP	FBgn0038805	TFAM	0|2	2	2	4|2|4	0
Bon_SBP	FBgn0038834	RpS30	1|1	2	2	1|2|2	0
Bon_SBP	FBgn0050122	CG30122	2|0	2	2	0|3|6	0
Bon_SBP	FBgn0052409	CG32409	1|1	2	2	0|1|4	0
Bon_SBP	FBgn0086446	DCTN6-p27	1|1	2	2	0|0|1	0
Bon_SBP	FBgn0086904	Nacalpha	1|1	2	2	1|5|7	0
Bon_SBP	FBgn0250843	Prosalpha6	2|0	2	2	0|6|3	0
Bon_SBP	FBgn0260747	Chchd2	2|0	2	2	2|6|3	0
Bon_SBP	FBgn0261067	LSm1	1|1	2	2	0|0|0	0
Bon_SBP	FBgn0261599	RpS29	1|1	2	2	0|0|0	0
Bon_SBP	FBgn0261608	RpL37A	1|1	2	2	0|0|0	0
Bon_SBP	FBgn0261790	SmE	1|1	2	2	0|2|2	0
Bon_SBP	FBgn0262743	Fs(2)Ket	2|0	2	2	0|1|7	0
Bon_SBP	FBgn0263510	nclb	0|2	2	2	3|5|2	0
Bon_SBP	FBgn0264693	ens	0|2	2	2	6|13|17	0
Bon_SBP	FBgn0266581	pit	1|1	2	2	1|4|8	0
Bon_SBP	FBgn0283427	FASN1	2|0	2	2	4|31|7	0
Bon_SBP	FBgn0284220	Top2	2|0	2	2	3|9|19	0
Bon_SBP	FBgn0286784	TER94	2|0	2	2	0|25|2	0
Bon_SBP	FBgn0000046	Act87E	1|0	1	2	0|68|0	0
Bon_SBP	FBgn0000181	bic	0|1	1	2	0|0|37	0
Bon_SBP	FBgn0000239	bur	0|1	1	2	0|0|1	0
Bon_SBP	FBgn0000384	cta	1|0	1	2	0|0|0	0
Bon_SBP	FBgn0000615	exu	0|1	1	2	0|0|0	0
Bon_SBP	FBgn0000711	flw	0|1	1	2	0|0|0	0
Bon_SBP	FBgn0001197	His2Av	0|1	1	2	2|2|2	0
Bon_SBP	FBgn0002431	hyd	1|0	1	2	0|7|5	0
Bon_SBP	FBgn0002645	Map205	1|0	1	2	3|37|117	0
Bon_SBP	FBgn0002774	mle	1|0	1	2	0|0|0	0
Bon_SBP	FBgn0002924	ncd	1|0	1	2	10|17|35	0
Bon_SBP	FBgn0003189	r	1|0	1	2	0|6|2	0
Bon_SBP	FBgn0003205	Ras85D	1|0	1	2	0|1|0	0
Bon_SBP	FBgn0003557	Su(dx)	1|0	1	2	0|0|0	0
Bon_SBP	FBgn0003660	Syb	1|0	1	2	0|3|0	0
Bon_SBP	FBgn0003964	usp	1|0	1	2	0|0|10	0
Bon_SBP	FBgn0004103	Pp1-87B	0|1	1	2	0|1|2	0
Bon_SBP	FBgn0004198	ct	1|0	1	2	0|0|0	0
Bon_SBP	FBgn0004569	aos	0|1	1	2	0|0|0	0
Bon_SBP	FBgn0004636	Rap1	1|0	1	2	0|3|0	0
Bon_SBP	FBgn0004638	drk	1|0	1	2	0|0|0	0
Bon_SBP	FBgn0004652	fru	1|0	1	2	0|0|0	0
Bon_SBP	FBgn0004856	Bx42	1|0	1	2	0|1|0	0
Bon_SBP	FBgn0004868	Gdi	1|0	1	2	0|5|0	0
Bon_SBP	FBgn0010228	HmgZ	1|0	1	2	0|0|0	0
Bon_SBP	FBgn0010531	Ccs	1|0	1	2	0|0|0	0
Bon_SBP	FBgn0011361	ND-ACP	1|0	1	2	0|0|2	0
Bon_SBP	FBgn0011481	Ssdp	0|1	1	2	0|0|0	0
Bon_SBP	FBgn0011584	Trp1	1|0	1	2	0|0|0	0
Bon_SBP	FBgn0013675	mt:CoII	1|0	1	2	0|0|0	0
Bon_SBP	FBgn0013756	Mtor	1|0	1	2	6|27|49	0
Bon_SBP	FBgn0013987	MAPk-Ak2	1|0	1	2	0|1|0	0
Bon_SBP	FBgn0014141	cher	1|0	1	2	4|27|16	0
Bon_SBP	FBgn0014189	Hel25E	1|0	1	2	0|4|1	0
Bon_SBP	FBgn0014391	sun	1|0	1	2	0|0|0	0
Bon_SBP	FBgn0014930	CG2846	1|0	1	2	0|0|0	0
Bon_SBP	FBgn0015379	dod	1|0	1	2	0|2|0	0
Bon_SBP	FBgn0015521	RpS21	0|1	1	2	0|0|1	0
Bon_SBP	FBgn0015575	alpha-Est7	1|0	1	2	0|5|6	0
Bon_SBP	FBgn0015778	rin	1|0	1	2	0|9|11	0
Bon_SBP	FBgn0015929	dpa	1|0	1	2	0|3|1	0
Bon_SBP	FBgn0016041	Tom40	1|0	1	2	0|0|0	0
Bon_SBP	FBgn0016687	Nurf-38	0|1	1	2	0|4|2	0
Bon_SBP	FBgn0016693	Past1	1|0	1	2	0|3|0	0
Bon_SBP	FBgn0016701	Rab4	1|0	1	2	0|0|0	0
Bon_SBP	FBgn0019644	ATPsynB	1|0	1	2	0|0|0	0
Bon_SBP	FBgn0019972	Drice	1|0	1	2	0|0|0	0
Bon_SBP	FBgn0020443	eRF3	1|0	1	2	0|0|5	0
Bon_SBP	FBgn0020497	emb	1|0	1	2	0|6|0	0
Bon_SBP	FBgn0020647	KrT95D	0|1	1	2	0|0|0	0
Bon_SBP	FBgn0021814	Vps28	1|0	1	2	0|1|0	0
Bon_SBP	FBgn0021874	Nle	1|0	1	2	0|3|2	0
Bon_SBP	FBgn0021967	ND-PDSW	1|0	1	2	0|0|0	0
Bon_SBP	FBgn0021979	l(2)k09913	1|0	1	2	0|1|4	0
Bon_SBP	FBgn0022936	CycH	1|0	1	2	0|0|0	0
Bon_SBP	FBgn0022987	qkr54B	1|0	1	2	0|0|0	0
Bon_SBP	FBgn0023177	Pp4-19C	1|0	1	2	0|2|0	0
Bon_SBP	FBgn0023517	Pgam5	1|0	1	2	0|0|0	0
Bon_SBP	FBgn0024183	vig	1|0	1	2	2|4|14	0
Bon_SBP	FBgn0024555	flfl	1|0	1	2	0|0|0	0
Bon_SBP	FBgn0024889	Kap-alpha1	1|0	1	2	0|2|1	0
Bon_SBP	FBgn0024909	Taf7	1|0	1	2	2|0|0	0
Bon_SBP	FBgn0025637	SkpA	0|1	1	2	0|0|2	0
Bon_SBP	FBgn0025716	Bap55	1|0	1	2	0|0|2	0
Bon_SBP	FBgn0025726	unc-13	0|1	1	2	0|0|0	0
Bon_SBP	FBgn0025814	Mgstl	1|0	1	2	0|1|1	0
Bon_SBP	FBgn0026373	Rpb3	1|0	1	2	0|0|1	0
Bon_SBP	FBgn0026392	Or33a	1|0	1	2	0|0|0	0
Bon_SBP	FBgn0026418	Hsc70Cb	0|1	1	2	0|16|10	0
Bon_SBP	FBgn0026666	MagR	1|0	1	2	0|0|0	0
Bon_SBP	FBgn0026777	Rad23	1|0	1	2	0|4|4	0
Bon_SBP	FBgn0027492	wdb	1|0	1	2	0|1|1	0
Bon_SBP	FBgn0027552	CG10863	1|0	1	2	0|2|0	0
Bon_SBP	FBgn0027594	drpr	1|0	1	2	0|0|0	0
Bon_SBP	FBgn0027607	CG8230	1|0	1	2	0|0|0	0
Bon_SBP	FBgn0027889	ball	1|0	1	2	0|2|0	0
Bon_SBP	FBgn0028375	heix	1|0	1	2	0|0|0	0
Bon_SBP	FBgn0028380	fal	1|0	1	2	0|0|0	0
Bon_SBP	FBgn0028554	x16	1|0	1	2	0|0|0	0
Bon_SBP	FBgn0028833	Cmpk	1|0	1	2	0|3|0	0
Bon_SBP	FBgn0028913	CG3473	1|0	1	2	0|0|0	0
Bon_SBP	FBgn0029629	eIF3g1	1|0	1	2	0|2|14	0
Bon_SBP	FBgn0029785	RpL35	1|0	1	2	0|0|4	0
Bon_SBP	FBgn0029868	ND-B16.6	1|0	1	2	0|0|0	0
Bon_SBP	FBgn0029882	CG3226	1|0	1	2	0|2|0	0
Bon_SBP	FBgn0029885	CG3224	0|1	1	2	4|3|3	0
Bon_SBP	FBgn0029943	Atg5	1|0	1	2	0|0|0	0
Bon_SBP	FBgn0030004	CG10958	0|1	1	2	0|0|0	0
Bon_SBP	FBgn0030017	CG2278	0|1	1	2	0|0|0	0
Bon_SBP	FBgn0030061	CG1785	1|0	1	2	0|0|1	0
Bon_SBP	FBgn0030268	Klp10A	1|0	1	2	0|9|21	0
Bon_SBP	FBgn0030364	Lsm12a	1|0	1	2	1|2|3	0
Bon_SBP	FBgn0030572	mRpS25	0|1	1	2	0|0|0	0
Bon_SBP	FBgn0030616	RpL37a	1|0	1	2	0|0|0	0
Bon_SBP	FBgn0030692	mRpS30	1|0	1	2	0|0|0	0
Bon_SBP	FBgn0030719	eIF5	1|0	1	2	0|1|0	0
Bon_SBP	FBgn0030724	Nipsnap	1|0	1	2	2|2|2	0
Bon_SBP	FBgn0030786	mRpL22	1|0	1	2	0|0|0	0
Bon_SBP	FBgn0030946	CG6659	1|0	1	2	0|0|0	0
Bon_SBP	FBgn0030959	CG6961	1|0	1	2	0|0|0	0
Bon_SBP	FBgn0031062	CG14230	1|0	1	2	0|0|0	0
Bon_SBP	FBgn0031261	nAChRbeta3	1|0	1	2	0|0|0	0
Bon_SBP	FBgn0031285	CG3662	1|0	1	2	0|0|0	0
Bon_SBP	FBgn0031360	CG31937	1|0	1	2	0|0|0	0
Bon_SBP	FBgn0031459	HINT1	1|0	1	2	0|2|0	0
Bon_SBP	FBgn0031544	CG17593	1|0	1	2	0|0|0	0
Bon_SBP	FBgn0031799	Pez	1|0	1	2	0|0|1	0
Bon_SBP	FBgn0031818	CG9536	1|0	1	2	0|0|0	0
Bon_SBP	FBgn0031830	COX5B	1|0	1	2	0|0|1	0
Bon_SBP	FBgn0032160	CG4598	1|0	1	2	0|0|1	0
Bon_SBP	FBgn0032210	CYLD	1|0	1	2	0|0|0	0
Bon_SBP	FBgn0032240	CG17768	0|1	1	2	0|0|2	0
Bon_SBP	FBgn0032261	CG6094	1|0	1	2	0|0|1	0
Bon_SBP	FBgn0032454	CG5787	0|1	1	2	0|0|3	0
Bon_SBP	FBgn0032465	Yip1d1	1|0	1	2	0|0|0	0
Bon_SBP	FBgn0032487	Ski6	1|0	1	2	1|1|2	0
Bon_SBP	FBgn0032488	CG16812	0|1	1	2	0|1|0	0
Bon_SBP	FBgn0032515	loqs	0|1	1	2	0|0|0	0
Bon_SBP	FBgn0032596	Prosbeta4	1|0	1	2	0|1|3	0
Bon_SBP	FBgn0032600	BuGZ	0|1	1	2	0|0|3	0
Bon_SBP	FBgn0032644	CG5131	1|0	1	2	0|0|0	0
Bon_SBP	FBgn0032704	Jwa	1|0	1	2	0|1|0	0
Bon_SBP	FBgn0032746	CG10470	1|0	1	2	0|0|0	0
Bon_SBP	FBgn0032833	COX4	1|0	1	2	0|0|0	0
Bon_SBP	FBgn0032923	Pld3	1|0	1	2	0|2|0	0
Bon_SBP	FBgn0032961	CG1416	1|0	1	2	1|2|3	0
Bon_SBP	FBgn0032997	CG17486	0|1	1	2	0|0|0	0
Bon_SBP	FBgn0033038	CG7791	1|0	1	2	0|0|0	0
Bon_SBP	FBgn0033089	CG17266	1|0	1	2	0|0|0	0
Bon_SBP	FBgn0033159	Dscam1	0|1	1	2	0|1|0	0
Bon_SBP	FBgn0033451	Marc	1|0	1	2	0|0|0	0
Bon_SBP	FBgn0033518	Prx2540-2	0|1	1	2	0|6|0	0
Bon_SBP	FBgn0033883	CG16935	1|0	1	2	0|1|2	0
Bon_SBP	FBgn0033980	Cyp6a20	1|0	1	2	0|2|0	0
Bon_SBP	FBgn0034001	mRpL41	0|1	1	2	0|1|0	0
Bon_SBP	FBgn0034181	CG8963	0|1	1	2	0|0|0	0
Bon_SBP	FBgn0034245	UQCR-6.4	1|0	1	2	0|0|0	0
Bon_SBP	FBgn0034249	RhoGAP54D	0|1	1	2	0|0|0	0
Bon_SBP	FBgn0034371	Ntan1	1|0	1	2	0|1|0	0
Bon_SBP	FBgn0034452	Oseg6	0|1	1	2	0|0|0	0
Bon_SBP	FBgn0034497	Mpcp1	1|0	1	2	0|0|0	0
Bon_SBP	FBgn0034568	CG3216	1|0	1	2	0|0|0	0
Bon_SBP	FBgn0034577	cpa	1|0	1	2	0|1|3	0
Bon_SBP	FBgn0034614	CG9752	1|0	1	2	0|2|0	0
Bon_SBP	FBgn0034718	wdp	1|0	1	2	0|0|0	0
Bon_SBP	FBgn0034802	CNBP	1|0	1	2	0|0|0	0
Bon_SBP	FBgn0034893	mRpL43	1|0	1	2	0|0|0	0
Bon_SBP	FBgn0034971	Gpat4	1|0	1	2	0|0|0	0
Bon_SBP	FBgn0035142	Hipk	1|0	1	2	0|0|0	0
Bon_SBP	FBgn0035169	Dci	1|0	1	2	0|0|0	0
Bon_SBP	FBgn0035181	CG9205	1|0	1	2	0|0|0	0
Bon_SBP	FBgn0035390	scramb2	1|0	1	2	0|0|0	0
Bon_SBP	FBgn0035438	PHGPx	1|0	1	2	0|7|0	0
Bon_SBP	FBgn0035440	CG14969	1|0	1	2	0|0|0	0
Bon_SBP	FBgn0035529	Fdx2	0|1	1	2	0|0|0	0
Bon_SBP	FBgn0035601	Uev1A	1|0	1	2	0|3|0	0
Bon_SBP	FBgn0035726	CG9953	1|0	1	2	0|1|0	0
Bon_SBP	FBgn0035763	mrva	1|0	1	2	0|0|0	0
Bon_SBP	FBgn0035811	Mcad	1|0	1	2	0|3|0	0
Bon_SBP	FBgn0035944	CG5021	1|0	1	2	0|0|0	0
Bon_SBP	FBgn0036099	CG11811	1|0	1	2	0|0|0	0
Bon_SBP	FBgn0036121	CG6310	1|0	1	2	0|0|0	0
Bon_SBP	FBgn0036258	eIF3l	1|0	1	2	0|5|7	0
Bon_SBP	FBgn0036354	Poc1	1|0	1	2	0|0|3	0
Bon_SBP	FBgn0036485	FucTA	1|0	1	2	0|0|0	0
Bon_SBP	FBgn0036784	CG5103	1|0	1	2	0|0|0	0
Bon_SBP	FBgn0036824	CG3902	1|0	1	2	0|5|0	0
Bon_SBP	FBgn0036892	Lon	1|0	1	2	0|4|13	0
Bon_SBP	FBgn0036918	Pfdn6	0|1	1	2	0|2|0	0
Bon_SBP	FBgn0036921	RhoGDI	1|0	1	2	0|2|0	0
Bon_SBP	FBgn0036928	Tom20	1|0	1	2	0|0|2	0
Bon_SBP	FBgn0037019	Pex16	1|0	1	2	0|0|0	0
Bon_SBP	FBgn0037057	CG10512	1|0	1	2	0|0|0	0
Bon_SBP	FBgn0037087	CG7519	1|0	1	2	0|0|2	0
Bon_SBP	FBgn0037121	Rpb8	1|0	1	2	0|0|0	0
Bon_SBP	FBgn0037301	Mms19	1|0	1	2	0|1|0	0
Bon_SBP	FBgn0037379	CG10979	0|1	1	2	0|0|0	0
Bon_SBP	FBgn0037491	CG1227	1|0	1	2	0|0|0	0
Bon_SBP	FBgn0037647	RagA-B	1|0	1	2	0|0|0	0
Bon_SBP	FBgn0037718	P58IPK	1|0	1	2	0|0|4	0
Bon_SBP	FBgn0037737	Pnn	1|0	1	2	0|0|0	0
Bon_SBP	FBgn0037815	Rrp46	1|0	1	2	0|2|0	0
Bon_SBP	FBgn0037899	RpL24-like	1|0	1	2	0|0|1	0
Bon_SBP	FBgn0037955	Kyat	1|0	1	2	0|0|0	0
Bon_SBP	FBgn0038080	CG12279	1|0	1	2	1|3|0	0
Bon_SBP	FBgn0038110	CG8031	0|1	1	2	0|0|0	0
Bon_SBP	FBgn0038195	CG3061	0|1	1	2	0|1|2	0
Bon_SBP	FBgn0038234	mRpL11	1|0	1	2	0|0|0	0
Bon_SBP	FBgn0038546	CG7379	0|1	1	2	0|0|0	0
Bon_SBP	FBgn0038578	MED17	0|1	1	2	0|0|2	0
Bon_SBP	FBgn0038583	CG7183	0|1	1	2	0|0|0	0
Bon_SBP	FBgn0038723	CG6195	1|0	1	2	0|1|0	0
Bon_SBP	FBgn0038916	dnd	1|0	1	2	0|0|0	0
Bon_SBP	FBgn0038922	Idh3b	1|0	1	2	0|5|0	0
Bon_SBP	FBgn0038947	Sar1	1|0	1	2	0|1|0	0
Bon_SBP	FBgn0038976	Pfdn5	1|0	1	2	0|4|0	0
Bon_SBP	FBgn0038989	CG6937	1|0	1	2	0|0|0	0
Bon_SBP	FBgn0039130	CG5854	1|0	1	2	0|3|0	0
Bon_SBP	FBgn0039132	AP-1sigma	1|0	1	2	0|0|0	0
Bon_SBP	FBgn0039240	CG3744	1|0	1	2	0|0|0	0
Bon_SBP	FBgn0039254	Nmnat	1|0	1	2	0|0|0	0
Bon_SBP	FBgn0039265	CG11790	1|0	1	2	0|0|0	0
Bon_SBP	FBgn0039302	Nup358	1|0	1	2	8|39|20	0
Bon_SBP	FBgn0039303	CG11857	1|0	1	2	0|5|2	0
Bon_SBP	FBgn0039427	CG5447	1|0	1	2	0|0|0	0
Bon_SBP	FBgn0039691	IntS11	1|0	1	2	0|0|3	0
Bon_SBP	FBgn0039730	CG7903	1|0	1	2	0|0|0	0
Bon_SBP	FBgn0039904	Hcf	1|0	1	2	0|3|3	0
Bon_SBP	FBgn0039955	CG41099	1|0	1	2	0|0|0	0
Bon_SBP	FBgn0039958	CG12567	1|0	1	2	0|0|0	0
Bon_SBP	FBgn0040227	eIF3d1	1|0	1	2	0|2|16	0
Bon_SBP	FBgn0040340	TRAM	1|0	1	2	0|0|0	0
Bon_SBP	FBgn0040696	CG18675	1|0	1	2	0|0|0	0
Bon_SBP	FBgn0040752	Prosap	1|0	1	2	0|0|10	0
Bon_SBP	FBgn0043458	CG12084	0|1	1	2	0|0|0	0
Bon_SBP	FBgn0044323	Cka	0|1	1	2	0|2|2	0
Bon_SBP	FBgn0050491	CG30491	1|0	1	2	0|0|0	0
Bon_SBP	FBgn0051673	CG31673	1|0	1	2	0|0|0	0
Bon_SBP	FBgn0051694	CG31694	1|0	1	2	0|1|0	0
Bon_SBP	FBgn0051897	CG31897	1|0	1	2	0|0|0	0
Bon_SBP	FBgn0052479	Usp10	1|0	1	2	0|2|3	0
Bon_SBP	FBgn0053100	eIF4EHP	1|0	1	2	0|0|0	0
Bon_SBP	FBgn0053129	CG33129	1|0	1	2	0|3|20	0
Bon_SBP	FBgn0053138	AGBE	1|0	1	2	0|0|0	0
Bon_SBP	FBgn0053140	CG33140	1|0	1	2	0|0|0	0
Bon_SBP	FBgn0053826	His2A:CG33826	1|0	1	2	0|0|0	0
Bon_SBP	FBgn0053868	His2B:CG33868	0|1	1	2	0|1|5	0
Bon_SBP	FBgn0062442	Cisd2	1|0	1	2	0|2|0	0
Bon_SBP	FBgn0065108	ppk16	1|0	1	2	0|0|0	0
Bon_SBP	FBgn0086361	alph	1|0	1	2	0|0|0	0
Bon_SBP	FBgn0086687	Desat1	1|0	1	2	0|0|0	0
Bon_SBP	FBgn0250746	Prosbeta7	1|0	1	2	0|1|2	0
Bon_SBP	FBgn0259483	Mob4	1|0	1	2	0|1|0	0
Bon_SBP	FBgn0259711	CG42365	0|1	1	2	3|1|0	0
Bon_SBP	FBgn0260972	alc	1|0	1	2	0|2|3	0
Bon_SBP	FBgn0261260	mgl	1|0	1	2	0|0|0	0
Bon_SBP	FBgn0261394	Prosalpha3	1|0	1	2	0|6|6	0
Bon_SBP	FBgn0261477	slim	0|1	1	2	0|0|0	0
Bon_SBP	FBgn0261618	larp	1|0	1	2	1|9|15	0
Bon_SBP	FBgn0261822	Bsg	1|0	1	2	0|0|1	0
Bon_SBP	FBgn0262117	IntS3	1|0	1	2	0|0|0	0
Bon_SBP	FBgn0262467	Scox	1|0	1	2	0|0|0	0
Bon_SBP	FBgn0262518	Rab8	1|0	1	2	0|0|0	0
Bon_SBP	FBgn0262716	Arp3	1|0	1	2	0|1|0	0
Bon_SBP	FBgn0262732	mbf1	1|0	1	2	0|0|21	0
Bon_SBP	FBgn0262734	eIF4H1	1|0	1	2	1|2|12	0
Bon_SBP	FBgn0262782	Mdh1	1|0	1	2	0|2|0	0
Bon_SBP	FBgn0263231	bel	0|1	1	2	10|25|48	0
Bon_SBP	FBgn0263251	vnc	1|0	1	2	0|1|0	0
Bon_SBP	FBgn0263351	AP-2mu	1|0	1	2	0|0|6	0
Bon_SBP	FBgn0263603	Zn72D	1|0	1	2	0|5|2	0
Bon_SBP	FBgn0263852	Dad1	1|0	1	2	0|0|0	0
Bon_SBP	FBgn0264492	CkIIalpha	1|0	1	2	0|0|2	0
Bon_SBP	FBgn0264691	Lst8	1|0	1	2	0|0|0	0
Bon_SBP	FBgn0265192	Snp	0|1	1	2	1|1|0	0
Bon_SBP	FBgn0266449	Kr-h2	1|0	1	2	0|0|0	0
Bon_SBP	FBgn0266711	EloC	1|0	1	2	0|0|0	0
Bon_SBP	FBgn0266848	wap	1|0	1	2	0|0|2	0
Bon_SBP	FBgn0266918	CG32486	1|0	1	2	0|0|0	0
Bon_SBP	FBgn0267330	KdelR	1|0	1	2	0|0|0	0
Bon_SBP	FBgn0267828	Fatp1	1|0	1	2	0|0|0	0
Bon_SBP	FBgn0286075	DNAlig3	1|0	1	2	0|0|0	0
Bon_SBP	FBgn0286213	RpS12	0|1	1	2	0|2|2	0
Bon_SBP	FBgn0287225	bor	1|0	1	2	0|0|0	0
