## Supplemental Table 4 for "Hippo pathway and Bonus control developmental cell fate decisions in the *Drosophila* eye"

### Sheet: Yki dep. Bon act. GO_BP
Category	Term	Symbols	Count	%	PValue	Gene_ID	List Total	Pop Hits	Pop Total	Fold Enrichment	Bonferroni	Benjamini	FDR
GOTERM_BP_DIRECT	GO:0050916~sensory perception of sweet taste	Gr64a,Gr64d,Gr64b,Gr64c,Gr64f,Gr64e	6	2.77778	3.31458e-07	FBgn0045479, FBgn0035486, FBgn0045478, FBgn0045477, FBgn0052255, FBgn0045476	138	13	10996	36.7759	0.00010109	0.00010109	0.000444043
GOTERM_BP_DIRECT	GO:0050912~detection of chemical stimulus involved in sensory perception of taste	Gr64a,Gr64d,Gr64b,Gr64c,Gr64f,Gr64e	6	2.77778	3.7221e-06	FBgn0045479, FBgn0035486, FBgn0045478, FBgn0045477, FBgn0052255, FBgn0045476	138	20	10996	23.9043	0.0011346	0.00056746	0.00498626
GOTERM_BP_DIRECT	GO:0006508~proteolysis	CG11626, lambdaTry, Sems, CG18735, mas, CG16710, CG4815, Nep2, Sp7, tpr, MP1, CG4914, Sb, CG4678, CG8945, CG11951, Ance	17	7.87037	0.000271825	FBgn0038705, FBgn0043470, FBgn0037036, FBgn0042098, FBgn0011653, FBgn0039101, FBgn0039568, FBgn0027570, FBgn0037515, FBgn0034661, FBgn0027930, FBgn0036436, FBgn0003319, FBgn0030778, FBgn0030815, FBgn0039656, FBgn0012037	138	475	10996	2.85175	0.0795734	0.0272609	0.363543
GOTERM_BP_DIRECT	GO:0050909~sensory perception of taste	Gr64a,Gr64d,Gr64b,Gr64c,Gr64f,Gr64e	6	2.77778	0.00126587	FBgn0045479, FBgn0035486, FBgn0045478, FBgn0045477, FBgn0052255, FBgn0045476	138	65	10996	7.35518	0.320456	0.0920658	1.6826
GOTERM_BP_DIRECT	GO:0022404~molting cycle process	nyo, neo, CG9572	3	1.38889	0.00310623	FBgn0039852, FBgn0039704, FBgn0031089	138	7	10996	34.1491	0.612824	0.172855	4.08214
GOTERM_BP_DIRECT	GO:0055085~transmembrane transport	out, CG8654, CG9864, CG3285, Zip89B, CG15408, Orct, Slc45-1, CG8051, CG3649, CG14855	11	5.09259	0.003357	FBgn0259834, FBgn0034479, FBgn0034490, FBgn0031522, FBgn0038412, FBgn0031523, FBgn0019952, FBgn0035968, FBgn0031012, FBgn0034785, FBgn0038260	138	290	10996	3.02239	0.641421	0.157123	4.40488
GOTERM_BP_DIRECT	GO:0050830~defense response to Gram-positive bacterium	LysE, wntD, LysB, PGRP-SA, LysP	5	2.31481	0.00513217	FBgn0004428, FBgn0038134, FBgn0004425, FBgn0030310, FBgn0004429	138	56	10996	7.11439	0.791818	0.200838	6.66091
GOTERM_BP_DIRECT	GO:0019835~cytolysis	LysE, LysB, LysP	3	1.38889	0.00649501	FBgn0004428, FBgn0004425, FBgn0004429	138	10	10996	23.9043	0.862954	0.219976	8.35938
GOTERM_BP_DIRECT	GO:0016998~cell wall macromolecule catabolic process	LysE, LysB, LysP	3	1.38889	0.0109862	FBgn0004428, FBgn0004425, FBgn0004429	138	13	10996	18.388	0.965587	0.312277	13.7563
GOTERM_BP_DIRECT	GO:0006810~transport	osy, p24-2, Obp56a, CG33966, CG3823, Obp99a	6	2.77778	0.0134043	FBgn0053970, FBgn0053105, FBgn0034468, FBgn0053966, FBgn0029863, FBgn0039678	138	113	10996	4.23086	0.98369	0.337409	16.5388
GOTERM_BP_DIRECT	GO:0042335~cuticle development	nyo, neo, CG9572	3	1.38889	0.0145506	FBgn0039852, FBgn0039704, FBgn0031089	138	15	10996	15.9362	0.988559	0.333965	17.8286
GOTERM_BP_DIRECT	GO:0045434~negative regulation of female receptivity, post-mating	Sems, Acp32CD, hdly	3	1.38889	0.0164949	FBgn0037036, FBgn0023415, FBgn0038842	138	16	10996	14.9402	0.993736	0.344752	19.9741
GOTERM_BP_DIRECT	GO:0009620~response to fungus	Tsf1, GNBP3, MP1	3	1.38889	0.0277216	FBgn0022355, FBgn0040321, FBgn0027930	138	21	10996	11.383	0.999811	0.48293	31.3825
GOTERM_BP_DIRECT	GO:0042048~olfactory behavior	CG13377, Tsf1, Obp56a, Obp99a	4	1.85185	0.0420059	FBgn0261446, FBgn0022355, FBgn0034468, FBgn0039678	138	62	10996	5.14072	0.999998	0.607377	43.724
GOTERM_BP_DIRECT	GO:0042391~regulation of membrane potential	inaF-D, inaF-C, inaF-A	3	1.38889	0.0502576	FBgn0260812, FBgn0085350, FBgn0085351	138	29	10996	8.24288	1	0.649529	49.8822
GOTERM_BP_DIRECT	GO:0009913~epidermal cell differentiation	sha, f	2	0.925926	0.0724803	FBgn0003382, FBgn0262111	138	6	10996	26.5604	1	0.761715	63.5046
GOTERM_BP_DIRECT	GO:0007417~central nervous system development	fru, sad, cas, sr	4	1.85185	0.0824722	FBgn0004652, FBgn0003312, FBgn0004878, FBgn0003499	138	82	10996	3.88689	1	0.786526	68.4339

### Sheet: Yki dep. Bon rep. GO_BP
Category	Term	Symbols	Count	%	PValue	Gene_ID	List Total	Pop Hits	Pop Total	Fold Enrichment	Bonferroni	Benjamini	FDR
GOTERM_BP_DIRECT	GO:0000122~negative regulation of transcription from RNA polymerase II promoter	ct, E(spl)mdelta-HLH, rn, fkh, TfAP-2, sna, ftz	7	5.9322	0.00073736	FBgn0004198, FBgn0002734, FBgn0267337, FBgn0000659, FBgn0261953, FBgn0003448, FBgn0001077	81	149	10996	6.37766	0.193177	0.193177	0.976323
GOTERM_BP_DIRECT	GO:0018990~ecdysis, chitin-based cuticle	Cht5, Cht6, Idgf4	3	2.54237	0.0100363	FBgn0038180, FBgn0263132, FBgn0026415	81	21	10996	19.3933	0.946886	0.769534	12.5555
GOTERM_BP_DIRECT	GO:0006032~chitin catabolic process	Cht5, Cht6, Idgf4	3	2.54237	0.0140711	FBgn0038180, FBgn0263132, FBgn0026415	81	25	10996	16.2904	0.983817	0.747057	17.179
GOTERM_BP_DIRECT	GO:0001708~cell fate specification	rn, E(spl)m2-BFM, ftz	3	2.54237	0.0225152	FBgn0267337, FBgn0002592, FBgn0001077	81	32	10996	12.7269	0.998676	0.809233	26.1325
GOTERM_BP_DIRECT	GO:0007217~tachykinin receptor signaling pathway	Tk, TkR86C	2	1.69492	0.0287893	FBgn0037976, FBgn0004841	81	4	10996	67.8765	0.999797	0.81734	32.1957
GOTERM_BP_DIRECT	GO:0007443~Malpighian tubule morphogenesis	ct, fkh, sna	3	2.54237	0.029536	FBgn0004198, FBgn0000659, FBgn0003448	81	37	10996	11.007	0.999837	0.766384	32.8858
GOTERM_BP_DIRECT	GO:0055114~oxidation-reduction process	PH4alphaMP, CG15539, CG9514, ple, GILT2, fa2h, GILT3, CG9743	8	6.77966	0.0300088	FBgn0026190, FBgn0039782, FBgn0030592, FBgn0005626, FBgn0039099, FBgn0050502, FBgn0039098, FBgn0039756	81	412	10996	2.63598	0.999859	0.718215	33.3195
GOTERM_BP_DIRECT	GO:0048749~compound eye development	E(spl)mdelta-HLH, rn, sna, E(spl)m3-HLH	4	3.38983	0.0651294	FBgn0002734, FBgn0267337, FBgn0003448, FBgn0002609	81	127	10996	4.27569	1	0.913685	59.1711
GOTERM_BP_DIRECT	GO:0002121~inter-male aggressive behavior	Tk, TkR86C, TfAP-2	3	2.54237	0.0685409	FBgn0037976, FBgn0004841, FBgn0261953	81	59	10996	6.9027	1	0.899315	61.109
GOTERM_BP_DIRECT	GO:0048082~regulation of adult chitin-containing cuticle pigmentation	y, ple	2	1.69492	0.0906067	FBgn0004034, FBgn0005626	81	13	10996	20.8851	1	0.936951	71.7278
GOTERM_BP_DIRECT	GO:0007219~Notch signaling pathway	E(spl)mdelta-HLH, E(spl)m2-BFM, E(spl)m3-HLH	3	2.54237	0.0964763	FBgn0002734, FBgn0002592, FBgn0002609	81	72	10996	5.65638	1	0.931703	74.0609
GOTERM_BP_DIRECT	GO:0048072~compound eye pigmentation	v, w	2	1.69492	0.0972307	FBgn0003965, FBgn0003996	81	14	10996	19.3933	1	0.916298	74.3475
GOTERM_BP_DIRECT	GO:0048066~developmental pigmentation	y, ple	2	1.69492	0.0972307	FBgn0004034, FBgn0005626	81	14	10996	19.3933	1	0.916298	74.3475
